# An internally controlled system to study microtubule network diversification links tubulin evolution to the use of distinct microtubule regulators

**DOI:** 10.1101/2024.01.08.573270

**Authors:** Andrew S. Kennard, Katrina B. Velle, Ravi Ranjan, Danae Schulz, Lillian K. Fritz-Laylin

## Abstract

Diverse eukaryotic cells assemble microtubule networks that vary in structure and composition. While we understand how cells build microtubule networks with specialized functions, we do not know how microtubule networks diversify across deep evolutionary timescales. This problem has remained unresolved because most organisms use shared pools of tubulins for multiple networks, making it impossible to trace the evolution of any single network. In contrast, the amoeboflagellate *Naegleria* uses distinct tubulin genes to build distinct microtubule networks: while *Naegleria* builds flagella from conserved tubulins during differentiation, it uses divergent tubulins to build its mitotic spindle. This genetic separation makes for an internally controlled system to study independent microtubule networks in a single organismal and genomic context. To explore the evolution of these microtubule networks, we identified conserved microtubule binding proteins and used transcriptional profiling of mitosis and differentiation to determine which are upregulated during the assembly of each network. Surprisingly, most microtubule binding proteins are upregulated during only one process, suggesting that *Naegleria* uses distinct component pools to specialize its microtubule networks. Furthermore, the divergent residues of mitotic tubulins tend to fall within the binding sites of differentiation-specific microtubule regulators, suggesting that interactions between microtubules and their binding proteins constrain tubulin sequence diversification. We therefore propose a model for cytoskeletal evolution in which pools of microtubule network components constrain and guide the diversification of the entire network, so that the evolution of tubulin is inextricably linked to that of its binding partners.
