## Supplementary material for "An internally controlled system to study microtubule network diversification links tubulin evolution to the use of distinct microtubule regulators": Data S3

### Sheet: Sheet1
PDB	MAP_category	MAP_gene_name	Naegleria_has_homolog	MAP_expression_grouping	MAP_species	MT_species	Resolution	PMID	Notes
3J1T	Cytoplasmic dynein	Cytoplasmic dynein 1 heavy chain 1	yes	Differentiation	Mus musculus	Bos taurus	9.7	22997337
3JAR	EB1	EB3	yes	Differentiation	Homo sapiens	Sus scrofa	3.4	26234155
4FFB	MAP-215	Stu2 TOG1	yes	Core	Saccharomyces cerevisiae	Saccharomyces cerevisiae	3.88	22904013
4U3J	MAP-215	Stu2 TOG2	yes	Core	Saccharomyces cerevisiae	Saccharomyces cerevisiae	2.81	250972237
5M50	CAMSAP	CAMSAP3	yes	Core	Mus musculus	Bos taurus	5.3	28991265
5MIO	Kinesin-13	MCAK	yes	Core	Homo sapiens	Bos taurus	3.19	28694425
5MJS	EB1	Mal3	yes	Differentiation	Schizosaccharomyces pombe	Schizosaccharomyces pombe	4.6	29235477
5MLV	Kinesin-5	Cut7	yes	Mitosis	Schizosaccharomyces pombe	Schizosaccharomyces pombe	4.5	30659798
5MM4	Kinesin-5	UmKinesin-5	yes	Mitosis	Ustilago maydis	Sus scrofa	4.5	31288039
5ND7	Kinesin-6	MKLP2	yes	Mitosis	Mus musculus	Bos taurus	5.8	28826477
5OAM	Kinesin-8	KIF18A	yes	Core	Homo sapiens	Bos taurus	5.5	29078367	this structure only has the backbone modeled!
6B0C	Kinesin-13	KLP10A	yes	Core	Drosophila melanogaster	Sus scrofa	3.51	29695795
6BBN	Kinesin-13	MCAK	yes	Core	Homo sapiens	Bos taurus	3.51	29980677
6BJC	Tpx2	TPX2	yes	Mitosis	Homo sapiens	Sus scrofa	3.3	29120325
6KIO	Cytoplasmic dynein	DHC	yes	Differentiation	Saccharomyces cerevisiae	Sus scrofa	3.94	32098965
6MZE	MAP-215	sk-Alp14	yes	Core	Saccharomyces kluyveri	Sus scrofa	3.6	30422110
6QUY	CAMSAP	NgCAMSAP	yes	Core	Naegleria gruberi	Homo sapiens	3.8	31748546	tubulin: alpha1B/beta1+betaIVb
6RZA	Inner arm Dynein	DNAH7	yes	Differentiation	Homo sapiens	Sus scrofa	4.5	31264960
6RZB	Cytoplasmic dynein	MKIAA0325	yes	Differentiation	Mus musculus	Sus scrofa	4.1	31264960
6TA3	Kinesin-5	KIF11	yes	Mitosis	Homo sapiens	Sus scrofa	3.8	32084356
6U0T	RIB43A	RIB43a-S	yes	Differentiation	Tetrahymena thermophila	Tetrahymena thermophila	4.16	31527277
6VPP	Kinesin-5	KLP61F	yes	Mitosis	Drosophila melanogaster	Sus scrofa	4.4	31958056
6WSL	TTLL	VASH1 detyrosinase	yes	Differentiation	Homo sapiens	Homo sapiens	3.1	32773040
6ZPI	Kinesin-15	KIF15	yes	Mitosis	Homo sapiens	Sus scrofa	4.5	33252036
7LVR	Kinesin-3	KIF14	yes	Differentiation	Mus musculus	Sus scrofa	2.9	34131133
7NB8	Kinesin-5	PfKinesin-5	yes	Mitosis	Plasmodium falciparum	Sus scrofa	4.4	34375637
7RS6	Kinesin-8	Kip3	yes	Core	Saccharomyces cerevisiae	Sus scrofa	4.1	not yet published
7TQX	Kinesin-8	CaKip3	yes	Core	Candida albicans	Sus scrofa	2.8	35859148
7Z2A	Kinesin-8	Kinesin-8B	yes	Core	Plasmodium berghei	Sus scrofa	4.3	36384964
3IZ0	Ndc80	Ndc80, Nuf2, Spc24, Spc25	no	None	Homo sapiens	Bos taurus	8.6	20944740
5ITZ	CPAP	Centromere protein J	no	None	Homo sapiens	Bos taurus	2.2	27219064
5KMG	PRC1	PRC1	no	None	Homo sapiens	Sus scrofa	3.5	27493215
6CVN	MAP2/Tau	Tau isoform-F (Uniprot P10636-8)	no	None	Homo sapiens	Sus scrofa	3.9	29748322
6MLQ	Kinesin-4	Kif7	no	None	Homo sapiens	Sus scrofa	4.2	31031197
6REV	Doublecortin	Doublecortin isoform 2 (Uniprot 043602-2)	no	None	Homo sapiens	Bos taurus	3.8	33051979
7SGS	Ensconsin	MAP7	no	None	Homo sapiens	Sus scrofa	3.3	35050657
7X4N	Kinesin-4	KLP-12	no	None	Caenorhabditis elegans	Sus scrofa	2.88	36065637
7Z6S	TTLL	MATCAP	no	None	Homo sapiens	Homo sapiens	2.9	35482892
