## Supplementary material for "An internally controlled system to study microtubule network diversification links tubulin evolution to the use of distinct microtubule regulators": Data S4

### Sheet: Table 1 - Pfams for MT network 
Pfam_accession	ID	Description
PF00091.28	Tubulin	Tubulin/FtsZ family, GTPase domain
PF00225.26	Kinesin	Kinesin motor domain
PF00246.27	Peptidase_M14	Zinc carboxypeptidase
PF00418.22	Tubulin-binding	Tau and MAP protein, tubulin-binding repeat
PF00836.22	Stathmin	Stathmin family
PF01221.21	Dynein_light	Dynein light chain type 1
PF02187.20	GAS2	Growth-Arrest-Specific Protein 2 Domain
PF02970.19	TBCA	Tubulin binding cofactor A
PF03028.18	Dynein_heavy	Dynein heavy chain region D6 P-loop domain
PF03133.18	TTL	Tubulin-tyrosine ligase family
PF03148.17	Tektin	Tektin family
PF03271.20	EB1	EB1-like C-terminal motif
PF03451.17	HELP	HELP motif
PF03953.20	Tubulin_C	Tubulin C-terminal domain
PF03999.15	MAP65_ASE1	Microtubule associated protein (MAP65/ASE1 family)
PF04130.16	GCP_C_terminal	Gamma tubulin complex component C-terminal
PF04484.15	QWRF	QWRF family
PF04912.17	Dynamitin	Dynamitin
PF05010.17	TACC_C	Transforming acidic coiled-coil-containing protein (TACC), C-terminal
PF05217.15	STOP	STOP protein
PF05301.14	Acetyltransf_16	GNAT acetyltransferase, Mec-17
PF05517.15	p25-alpha	p25-alpha
PF05672.14	MAP7	MAP7 (E-MAP-115) family
PF05783.14	DLIC	Dynein light intermediate chain (DLIC)
PF05914.15	RIB43A	RIB43A
PF05956.14	APC_basic	APC basic domain
PF06657.16	Cep57_MT_bd	Centrosome microtubule-binding domain of Cep57
PF06886.14	TPX2	Targeting protein for Xklp2 (TPX2) domain
PF07058.14	MAP70	Microtubule-associated protein 70
PF07160.15	SKA1	Spindle and kinetochore-associated protein 1
PF07738.16	Sad1_UNC	Sad1 / UNC-like C-terminal
PF07986.15	TBCC	Tubulin binding cofactor C
PF07989.14	Cnn_1N	Centrosomin N-terminal motif 1
PF08227.14	DASH_Hsk3	DASH complex subunit Hsk3 like
PF08377.13	MAP2_projctn	MAP2/Tau projection domain
PF08385.15	DHC_N1	Dynein heavy chain, N-terminal region 1
PF08393.16	DHC_N2	Dynein heavy chain, N-terminal region 2
PF08649.13	DASH_Dad1	DASH complex subunit Dad1
PF08650.13	DASH_Dad4	DASH complex subunit Dad4
PF08651.13	DASH_Duo1	DASH complex subunit Duo1
PF08653.13	DASH_Dam1	DASH complex subunit Dam1
PF08654.13	DASH_Dad2	DASH complex subunit Dad2
PF08655.13	DASH_Ask1	DASH complex subunit Ask1
PF08656.13	DASH_Dad3	DASH complex subunit Dad3
PF08657.13	DASH_Spc34	DASH complex subunit Spc34
PF08683.14	CAMSAP_CKK	Microtubule-binding calmodulin-regulated spectrin-associated
PF10211.12	Ax_dynein_light	Axonemal dynein light chain
PF10235.12	Cript	Microtubule-associated protein CRIPT
PF10243.12	MIP-T3	Microtubule-binding protein MIP-T3 CH-like domain
PF10473.12	CENP-F_leu_zip	Leucine-rich repeats of kinetochore protein Cenp-F/LEK1
PF12018.11	FAP206	Domain of unknown function
PF12214.11	TPX2_importin	Cell cycle regulated microtubule associated protein
PF12348.11	CLASP_N	CLASP N terminal
PF12554.11	MOZART1	Mitotic-spindle organizing gamma-tubulin ring associated
PF12612.11	TFCD_C	Tubulin folding cofactor D C terminal
PF12777.10	MT	Microtubule-binding stalk of dynein motor
PF12926.10	MOZART2	Mitotic-spindle organizing gamma-tubulin ring associated
PF13809.9	Tubulin_2	Tubulin like
PF13851.9	GAS	Growth-arrest specific micro-tubule binding
PF13925.9	Katanin_con80	con80 domain of Katanin
PF13931.9	Microtub_bind	Kinesin-associated microtubule-binding
PF14073.9	Cep57_CLD	Centrosome localisation domain of Cep57
PF14160.9	FAM110_C	Centrosome-associated C terminus
PF14161.9	FAM110_N	Centrosome-associated N terminus
PF14197.9	Cep57_CLD_2	Centrosome localisation domain of PPC89
PF14609.9	GCP5-Mod21	gamma-Tubulin ring complex non-core subunit mod21
PF14661.9	HAUS6_N	HAUS augmin-like complex subunit 6 N-terminus
PF14822.9	Vasohibin	Vasohibin
PF14881.9	Tubulin_3	Tubulin domain
PF14970.9	TEDC1	Tubulin epsilon and delta complex protein 1
PF15003.9	HAUS2	HAUS augmin-like complex subunit 2
PF15297.9	CKAP2_C	Cytoskeleton-associated protein 2 C-terminus
PF15301.9	SLAIN	SLAIN motif-containing family
PF15748.8	CCSAP	Centriole, cilia and spindle-associated
PF16006.8	NUSAP	Nucleolar and spindle-associated protein
PF16740.8	SKA2	Spindle and kinetochore-associated protein 2
PF16752.8	TBCC_N	Tubulin-specific chaperone C N-terminal domain
PF16796.8	Microtub_bd	Microtubule binding
PF17054.8	JUPITER	Microtubule-Associated protein Jupiter
PF17066.8	RITA	RBPJ-interacting and tubulin associated protein
PF17077.8	Msap1	Mitotic spindle associated protein SHE1
PF17097.8	Kre28	Spindle pole body component
PF17641.5	ASPRs	Ancylostoma-associated secreted protein related
PF17681.4	GCP_N_terminal	Gamma tubulin complex component N-terminal
PF18027.4	Pepdidase_M14_N	Cytosolic carboxypeptidase N-terminal domain
PF18199.4	Dynein_C	Dynein heavy chain C-terminal domain
PF18383.4	IFT81_CH	Intraflagellar transport 81 calponin homology domain
PF18520.4	Spc110_C	Spindle pole body component 110 C-terminal domain
PF19340.2	GCP6_N	Gamma-tubulin complex component 6 N-terminus

### Sheet: Table 2 - Pfams for heat-shock 
Pfam_accession	ID	Description
PF04119.15	HSP9_HSP12	Heat shock protein 9/12
PF06667.15	PspB	Phage shock protein B
PF05603.15	DUF775	Protein of unknown function (DUF775)
PF00011.24	HSP20	Hsp20/alpha crystallin family
PF00226.34	DnaJ	DnaJ domain
PF10759.12	BPA	Bacterial proteasome activator
PF09350.13	DJC28_CD	DnaJ homologue, subfamily C, member 28, conserved domain
PF01556.21	DnaJ_C	DnaJ C terminal domain
PF00227.29	Proteasome	Proteasome subunit
PF15836.8	SSTK-IP	SSTK-interacting protein, TSSK6-activating co-chaperone protein
PF08327.14	AHSA1	Activator of Hsp90 ATPase homolog 1-like protein
PF16546.8	SGTA_dimer	Homodimerisation domain of SGTA
PF00118.27	Cpn60_TCP1	TCP-1/cpn60 chaperonin family
PF00012.23	HSP70	Hsp70 protein
PF00183.21	HSP90	Hsp90 protein
PF01025.22	GrpE	GrpE
PF00684.22	DnaJ_CXXCXGXG	DnaJ central domain
